# BSA101: Unlocking Historical Mutant Collections with BSA-Seq

**DOI:** 10.64898/2026.09.24.754120

**Authors:** Brian Zebosi, Comfort Bonney Arku, Madelaine Bartlett, Samuel Leiboff

**Affiliations:** Department of Botany and Plant Pathology, Oregon State University, Corvallis, OR 97331,USA; Department of Biology, University of Massachusetts, Amherst, MA 01003, USA; The Sainsbury Laboratory, University of Cambridge, Cambridge, UK

**Keywords:** BSA-Seq, Forward genetics, Heterogeneous populations, Next-generation sequencing (NGS), Genetic mapping, Maize (Zea mays), *tasselseed*

## Abstract

Forward genetics is a powerful approach for gene discovery, but identifying causal mutations becomes difficult when mutants are maintained in heterogeneous populations with uncertain pedigrees. This is exemplified by classical *tasselseed* (*ts*) mutants, which have long served as a genetic model for studying sex determination and carpel suppression. Decades of repeated outcrossing to diverse inbred lines have created substantial genetic heterogeneity, limiting the effectiveness of conventional bulked-segregant analysis sequencing (BSA-Seq). To address this, we developed a BSA-Seq framework that integrates flexible experimental designs, multiple reference genomes, and complementary statistical methods tailored for genetically heterogeneous populations. Applying this framework revealed that reference genome selection is critical for mapping success and that Euclidean distance raised to the fourth power (ED^4^) outperformed homozygosity mapping (HM). Furthermore, the framework enables simultaneous mapping of multiple mutations within a single population, eliminating the need for additional mapping populations. Applying this framework to 26 *ts* mutant stocks from the Maize Genetics Cooperation Stock Center, we successfully mapped 24 mutants to genomic intervals containing known *ts* genes, while the remaining mutants mapped to distinct genomic intervals, defining novel candidate regions underlying carpel suppression. Together, these results demonstrate that historical mutant collections represent an underutilized resource for gene discovery and establish a generalizable mapping strategy for unlocking their genetic potential across diverse species.

**Author Summary:** Forward genetics has been instrumental in uncovering genes that control important biological processes, but mapping the specific causal mutation responsible for a phenotype can be difficult when mutants are maintained in mixed genetic backgrounds with uncertain pedigrees. This challenge is common in historical mutant collections preserved in public stock centers. Here, we demonstrate that bulked-segregant analysis coupled to whole genome sequencing (BSA-Seq) can effectively map these mutants when combined with flexible experimental designs, multiple reference genomes, and alternative statistical methods. We tested this approach in classical maize *tasselseed* (*ts*) mutants, which alter carpel development and sex determination. Using this approach, we mapped 24 out of 26 mutants to genomic intervals containing known sex determination genes and identified candidate novel intervals for the remaining mutants. Additionally, we showed that multiple independent mutations can be mapped simultaneously from a single population, reducing the time and cost required for genetic mapping. These results demonstrate that historical mutant collections are an untapped resource for gene discovery and provide a clear path for unlocking their genetic potential across diverse species.
