## Supplemental Table 4 for "BSA101: Unlocking Historical Mutant Collections with BSA-Seq"

### Sheet: S4_Table
SeqID	ID	Co-OPID	Chrom	Candidate	start (bp)	end (bp)	interval size (bp)	Gene_ID	Position	Ref	Alt	IMPACT	Protein coding	EFFECT	HGVS_C	HGVS_P	locus_name	locus_name
MB6	4012U	4012U ts*-N2490	Chr1	ts2	37100000	48500000	11400000	Zm00001eb013890	46507564	C	T	MODIFIER	YES	upstream_gene_variant	c.-4382C>T		ts2	tassel seed2
								Zm00001eb013890	46507720	G	A	MODIFIER	YES	upstream_gene_variant	c.-4226G>A		ts2	tassel seed2
								Zm00001eb013890	46508020	C	T	MODIFIER	YES	upstream_gene_variant	c.-3926C>T		ts2	tassel seed2
								Zm00001eb013890	46508229	G	A	MODIFIER	YES	upstream_gene_variant	c.-3717G>A		ts2	tassel seed2
								Zm00001eb013890	46509158	G	A	MODIFIER	YES	upstream_gene_variant	c.-2788G>A		ts2	tassel seed2
								Zm00001eb013890	46509842	C	T	MODIFIER	YES	upstream_gene_variant	c.-2104C>T		ts2	tassel seed2
								Zm00001eb013890	46509843	G	A	MODIFIER	YES	upstream_gene_variant	c.-2103G>A		ts2	tassel seed2
								Zm00001eb013890	46510008	C	T	MODIFIER	YES	upstream_gene_variant	c.-1938C>T		ts2	tassel seed2
								Zm00001eb013890	46512743	G	A	MODERATE	YES	missense_variant	c.706G>A	p.Ala236Thr	ts2	tassel seed2
								Zm00001eb013890	46512767	G	A	MODERATE	YES	missense_variant	c.730G>A	p.Ala244Thr	ts2	tassel seed2
								Zm00001eb013890	46513582	G	A	MODIFIER	YES	downstream_gene_variant	c.*570G>A		ts2	tassel seed2
								Zm00001eb013890	46514054	C	T	MODIFIER	YES	downstream_gene_variant	c.*1042C>T		ts2	tassel seed2
								Zm00001eb013890	46514082	C	T	MODIFIER	YES	downstream_gene_variant	c.*1070C>T		ts2	tassel seed2
								Zm00001eb013890	46514853	G	A	MODIFIER	YES	downstream_gene_variant	c.*1841G>A		ts2	tassel seed2
								Zm00001eb013890	46514892	C	T	MODIFIER	YES	downstream_gene_variant	c.*1880C>T		ts2	tassel seed2
								Zm00001eb013890	46515381	C	T	MODIFIER	YES	downstream_gene_variant	c.*2369C>T		ts2	tassel seed2
								Zm00001eb013890	46516966	C	T	MODIFIER	YES	downstream_gene_variant	c.*3954C>T		ts2	tassel seed2
								Zm00001eb013890	46517770	G	A	MODIFIER	YES	downstream_gene_variant	c.*4758G>A		ts2	tassel seed2
								Zm00001eb013890	46517942	G	A	MODIFIER	YES	downstream_gene_variant	c.*4930G>A		ts2	tassel seed2
S8B6508F	6508F	6508F ts*-04HI-A632xOh43GN-233	Chr1	ts2	37900000	51100000	13200000	Zm00001eb013890	46507720	G	A	MODIFIER	YES	upstream_gene_variant	c.-4226G>A		ts2	tassel seed2
								Zm00001eb013890	46508020	C	T	MODIFIER	YES	upstream_gene_variant	c.-3926C>T		ts2	tassel seed2
								Zm00001eb013890	46509158	G	A	MODIFIER	YES	upstream_gene_variant	c.-2788G>A		ts2	tassel seed2
								Zm00001eb013890	46510067	G	A	MODIFIER	YES	upstream_gene_variant	c.-1879G>A		ts2	tassel seed2
S648	6508P	6508P ts*-03IL-A619TR-1129	Chr1	ts2	41000000	52600000	11600000	Zm00001eb013890	46510067	G	A	MODIFIER	YES	upstream_gene_variant	c.-1879G>A		ts2	tassel seed2
								Zm00001eb013890	46512767	G	A	MODERATE	YES	missense_variant	c.730G>A	p.Ala244Thr	ts2	tassel seed2
								Zm00001eb013890	46514054	C	T	MODIFIER	YES	downstream_gene_variant	c.*1042C>T		ts2	tassel seed2
								Zm00001eb013890	46514082	C	T	MODIFIER	YES	downstream_gene_variant	c.*1070C>T		ts2	tassel seed2
								Zm00001eb013890	46514109	G	A	MODIFIER	YES	downstream_gene_variant	c.*1097G>A		ts2	tassel seed2
								Zm00001eb013890	46516484	C	T	MODIFIER	YES	downstream_gene_variant	c.*3472C>T		ts2	tassel seed2
								Zm00001eb013890	46516966	C	T	MODIFIER	YES	downstream_gene_variant	c.*3954C>T		ts2	tassel seed2
S1B6609B	6609B	6609B ts*-06HI-B73GN-108	chr1	ts2	35000000	60600000	25600000	Zm00001eb013890	46516378	C	T	MODIFIER	YES	downstream_gene_variant	c.*3366C>T		ts2	tassel seed2
S627	6508C	6508C ts*-03HI-B73xMo17GN-1011	Chr1	ts2	44900000	54600000	9700000	Zm00001eb013890	46509842	C	T	MODIFIER	YES	upstream_gene_variant	c.-2104C>T		ts2	tassel seed2
								Zm00001eb013890	46509843	G	A	MODIFIER	YES	upstream_gene_variant	c.-2103G>A		ts2	tassel seed2
								Zm00001eb013890	46510008	C	T	MODIFIER	YES	upstream_gene_variant	c.-1938C>T		ts2	tassel seed2
								Zm00001eb013890	46510805	G	A	MODIFIER	YES	upstream_gene_variant	c.-1141G>A		ts2	tassel seed2
								Zm00001eb013890	46513582	G	A	MODIFIER	YES	downstream_gene_variant	c.*570G>A		ts2	tassel seed2
								Zm00001eb013890	46514054	C	T	MODIFIER	YES	downstream_gene_variant	c.*1042C>T		ts2	tassel seed2
								Zm00001eb013890	46514082	C	T	MODIFIER	YES	downstream_gene_variant	c.*1070C>T		ts2	tassel seed2
								Zm00001eb013890	46514109	G	A	MODIFIER	YES	downstream_gene_variant	c.*1097G>A		ts2	tassel seed2
								Zm00001eb013890	46515381	C	T	MODIFIER	YES	downstream_gene_variant	c.*2369C>T		ts2	tassel seed2
								Zm00001eb013890	46516484	C	T	MODIFIER	YES	downstream_gene_variant	c.*3472C>T		ts2	tassel seed2
								Zm00001eb013890	46517770	G	A	MODIFIER	YES	downstream_gene_variant	c.*4758G>A		ts2	tassel seed2
MB7		ts*-07IL	Chr1	ts2	37400000	51500000	14100000	Zm00001eb013890	46507564	C	T	MODIFIER	YES	upstream_gene_variant	c.-4382C>T		ts2	tassel seed2
								Zm00001eb013890	46507720	G	A	MODIFIER	YES	upstream_gene_variant	c.-4226G>A		ts2	tassel seed2
								Zm00001eb013890	46508020	C	T	MODIFIER	YES	upstream_gene_variant	c.-3926C>T		ts2	tassel seed2
								Zm00001eb013890	46508229	G	A	MODIFIER	YES	upstream_gene_variant	c.-3717G>A		ts2	tassel seed2
								Zm00001eb013890	46509842	C	T	MODIFIER	YES	upstream_gene_variant	c.-2104C>T		ts2	tassel seed2
								Zm00001eb013890	46509843	G	A	MODIFIER	YES	upstream_gene_variant	c.-2103G>A		ts2	tassel seed2
								Zm00001eb013890	46510008	C	T	MODIFIER	YES	upstream_gene_variant	c.-1938C>T		ts2	tassel seed2
								Zm00001eb013890	46510067	G	A	MODIFIER	YES	upstream_gene_variant	c.-1879G>A		ts2	tassel seed2
								Zm00001eb013890	46512708	C	T	MODERATE	YES	missense_variant	c.671C>T	p.Ser224Leu	ts2	tassel seed2
								Zm00001eb013890	46512767	G	A	MODERATE	YES	missense_variant	c.730G>A	p.Ala244Thr	ts2	tassel seed2
								Zm00001eb013890	46513582	G	A	MODIFIER	YES	downstream_gene_variant	c.*570G>A		ts2	tassel seed2
								Zm00001eb013890	46514054	C	T	MODIFIER	YES	downstream_gene_variant	c.*1042C>T		ts2	tassel seed2
								Zm00001eb013890	46514082	C	T	MODIFIER	YES	downstream_gene_variant	c.*1070C>T		ts2	tassel seed2
								Zm00001eb013890	46514109	G	A	MODIFIER	YES	downstream_gene_variant	c.*1097G>A		ts2	tassel seed2
								Zm00001eb013890	46514853	G	A	MODIFIER	YES	downstream_gene_variant	c.*1841G>A		ts2	tassel seed2
								Zm00001eb013890	46514892	C	T	MODIFIER	YES	downstream_gene_variant	c.*1880C>T		ts2	tassel seed2
								Zm00001eb013890	46515381	C	T	MODIFIER	YES	downstream_gene_variant	c.*2369C>T		ts2	tassel seed2
								Zm00001eb013890	46516484	C	T	MODIFIER	YES	downstream_gene_variant	c.*3472C>T		ts2	tassel seed2
								Zm00001eb013890	46516966	C	T	MODIFIER	YES	downstream_gene_variant	c.*3954C>T		ts2	tassel seed2
								Zm00001eb013890	46517770	G	A	MODIFIER	YES	downstream_gene_variant	c.*4758G>A		ts2	tassel seed2
								Zm00001eb013890	46517942	G	A	MODIFIER	YES	downstream_gene_variant	c.*4930G>A		ts2	tassel seed2
S674	6609I	6609I ts*-07M0	Chr1	ts2				Zm00001eb013890	46509842	C	T	MODIFIER	YES	upstream_gene_variant	c.-2104C>T		ts2	tassel seed2
								Zm00001eb013890	46509843	G	A	MODIFIER	YES	upstream_gene_variant	c.-2103G>A		ts2	tassel seed2
								Zm00001eb013890	46513582	G	A	MODIFIER	YES	downstream_gene_variant	c.*570G>A		ts2	tassel seed2
								Zm00001eb013890	46514054	C	T	MODIFIER	YES	downstream_gene_variant	c.*1042C>T		ts2	tassel seed2
								Zm00001eb013890	46514082	C	T	MODIFIER	YES	downstream_gene_variant	c.*1070C>T		ts2	tassel seed2
S7C6508K	tts*2481	6508K ts*-07IL-Mo17GN-91	Chr1		297500000	300700000	3200000	Zm00001eb061780	297607140	G	A	MODERATE	YES	missense_variant	c.596G>A	p.Gly199Asp	pgl103	polygalacturonase103
								Zm00001eb061780	297607792	G	A	MODERATE	YES	missense_variant	c.1142G>A	p.Ser381Asn	pgl103	polygalacturonase103
								Zm00001eb061810	297694104	G	A	MODERATE	YES	missense_variant	c.511G>A	p.Asp171Asn	nbs46	nucleotide-binding site46
								Zm00001eb061830	297835193	G	A	MODERATE	YES	missense_variant	c.1333G>A	p.Glu445Lys	pgl102	polygalacturonase102
								Zm00001eb061840	297879180	C	T	MODERATE	YES	missense_variant	c.796G>A	p.Val266Ile
								Zm00001eb061850	297880476	C	T	MODERATE	YES	missense_variant	c.92C>T	p.Ser31Phe
								Zm00001eb062640	300347987	G	A	HIGH	YES	splice_acceptor_variant&intron_variant	c.*40-1G>A		dof27	C2C2-Dof-transcription factor 27
S676	4012R	4012R Ts*-N1374	Chr1	Ts6	298100000	300300000	2200000	Zm00001eb062460	299910154	C	T	MODIFIER	YES	upstream_gene_variant	c.-2713C>T		ts6	tassel seed6
								Zm00001eb062460	299919753	G	A	MODIFIER	YES	downstream_gene_variant	c.*3387G>A		ts6	tassel seed6
								Zm00001eb062460	299919785	G	A	MODIFIER	YES	downstream_gene_variant	c.*3419G>A		ts6	tassel seed6
								Zm00001eb062460	299920166	C	T	MODIFIER	YES	downstream_gene_variant	c.*3800C>T		ts6	tassel seed6
								Zm00001eb062460	299921173	G	A	MODIFIER	YES	downstream_gene_variant	c.*4807G>A		ts6	tassel seed6
S7B6508K	6508K	6508K ts*-07IL-Mo17GN-91	Chr2	ts1	47000000	54300000	7300000	Zm00001eb081610	47031119	C	T	MODERATE	YES	missense_variant	c.2497G>A	p.Asp833Asn	ts1	tassel seed1
S2B6609A	6609A	6609A ts*-04HI-A632xOh43GN-36	Chr2	ts1	42800000	57500000	14700000	Zm00001eb081610	47029448	C	T	MODIFIER	YES	downstream_gene_variant	c.*1408G>A		ts1	tassel seed1
								Zm00001eb081610	47029843	G	A	MODIFIER	YES	downstream_gene_variant	c.*1013C>T		ts1	tassel seed1
								Zm00001eb081610	47030469	G	A	MODIFIER	YES	3_prime_UTR_variant	c.*387C>T		ts1	tassel seed1
								Zm00001eb081610	47035516	C	T	MODIFIER	YES	upstream_gene_variant	c.-752G>A		ts1	tassel seed1
S3B6508Q	6508Q	6508Q ts*-03IL-A619TR-363	Chr2	ts1	46900000	49900000	3000000	Zm00001eb081610	47029843	G	A	MODIFIER	YES	downstream_gene_variant	c.*1013C>T		ts1	tassel seed1
								Zm00001eb081610	47032733	C	T	HIGH	YES	stop_gained	c.1253G>A	p.Trp418*	ts1	tassel seed1
								Zm00001eb081610	47035516	C	T	MODIFIER	YES	upstream_gene_variant	c.-752G>A		ts1	tassel seed1
								Zm00001eb081610	47039708	C	T	MODIFIER	YES	upstream_gene_variant	c.-4944G>A		ts1	tassel seed1
S6B6508N	6508N	6508N ts*-07IL-Mo17GN-244	Chr2	ts1	46600000	50500000	3900000	Zm00001eb081610	47029388	G	A	MODIFIER	YES	downstream_gene_variant	c.*1468C>T		ts1	tassel seed1
								Zm00001eb081610	47029448	C	T	MODIFIER	YES	downstream_gene_variant	c.*1408G>A		ts1	tassel seed1
S9B5807N	5807N	5807N ts*-03HI-B73GN-381	Chr2		46000000	150500000	104500000	No candidate
S599	6609K	6609K ts*-04HI-Oh43xA632GN-145	chr2	ts1	46100000	65200000	19100000	Zm00001eb081610	47029843	G	A	MODIFIER	YES	downstream_gene_variant	c.*1013C>T		ts1	tassel seed1
								Zm00001eb081610	47029976	G	A	MODIFIER	YES	downstream_gene_variant	c.*880C>T		ts1	tassel seed1
								Zm00001eb081610	47030469	G	A	MODIFIER	YES	3_prime_UTR_variant	c.*387C>T		ts1	tassel seed1
S600	6711D	6711D ts*-03HI-B73xMo17GN-654	chr2	ts1	45400000	48200000	2800000	Zm00001eb081610	47027943	G	A	MODIFIER	YES	downstream_gene_variant	c.*2913C>T		ts1	tassel seed1
								Zm00001eb081610	47029843	G	A	MODIFIER	YES	downstream_gene_variant	c.*1013C>T		ts1	tassel seed1
								Zm00001eb081610	47033457	G	A	HIGH	YES	stop_gained	c.862C>T	p.Gln288*	ts1	tassel seed1
								Zm00001eb081610	47035729	G	A	MODIFIER	YES	upstream_gene_variant	c.-965C>T		ts1	tassel seed1
S605	6508H	6508H ts*-04HI-Oh43xA632GN-171	Chr2	ts1	45500000	64800000	19300000	Zm00001eb081610	47029843	G	A	MODIFIER	YES	downstream_gene_variant	c.*1013C>T		ts1	tassel seed1
								Zm00001eb081610	47035516	C	T	MODIFIER	YES	upstream_gene_variant	c.-752G>A		ts1	tassel seed1
S609	6508M	6508M ts*-07IL-Mo17GN-212	Chr2	ts1	47000000	56900000	9900000	Zm00001eb081610	47029330	G	A	MODIFIER	YES	downstream_gene_variant	c.*1526C>T		ts1	tassel seed1
								Zm00001eb081610	47029843	G	A	MODIFIER	YES	downstream_gene_variant	c.*1013C>T		ts1	tassel seed1
								Zm00001eb081610	47029976	G	A	MODIFIER	YES	downstream_gene_variant	c.*880C>T		ts1	tassel seed1
S626	6508D	6508D ts*-03HI-B73xMo17GN-1114	Chr2	ts1	46800000	121700000	74900000	Zm00001eb081610	47030246	G	A	MODIFIER	YES	downstream_gene_variant	c.*610C>T		ts1	tassel seed1
								Zm00001eb081610	47034147	C	T	HIGH	YES	splice_acceptor_variant&intron_variant	c.386-1G>A		ts1	tassel seed1
								Zm00001eb081610	47035729	G	A	MODIFIER	YES	upstream_gene_variant	c.-965C>T		ts1	tassel seed1
S630	6508B	6508B ts*-03HI-B73xMo17GN-925	chr2	ts1	47000000	49600000	2600000	Zm00001eb081610	47029556	G	A	MODIFIER	YES	downstream_gene_variant	c.*1300C>T		ts1	tassel seed1
								Zm00001eb081610	47030469	G	A	MODIFIER	YES	3_prime_UTR_variant	c.*387C>T		ts1	tassel seed1
								Zm00001eb081610	47035729	G	A	MODIFIER	YES	upstream_gene_variant	c.-965C>T		ts1	tassel seed1
S623	6508E	6508E ts*-04HI-A632GN-182	chr2	ts1	45000000	55000000	10000000	Zm00001eb081610	47030246	G	A	MODIFIER	YES	downstream_gene_variant	c.*610C>T		ts1	tassel seed1
								Zm00001eb081610	47034147	C	T	HIGH	YES	splice_acceptor_variant&intron_variant	c.386-1G>A		ts1	tassel seed1
								Zm00001eb081610	47035729	G	A	MODIFIER	YES	upstream_gene_variant	c.-965C>T		ts1	tassel seed1
S617	6508G	6508G ts*-04MO-A619xB73GN-155	chr2		47000000	63100000	16100000	Zm00001eb081610	47030246	G	A	MODIFIER	YES	downstream_gene_variant	c.*610C>T		ts1	tassel seed1
S691	ts*-03IL	[W22 / ts*-03IL] @	Chr2	ts1	44800000	72800000	28000001	Zm00001eb081610	47029388	G	A	MODIFIER	YES	downstream_gene_variant	c.*1468C>T		ts1	tassel seed1
								Zm00001eb081610	47039114	G	A	MODIFIER	YES	upstream_gene_variant	c.-4350C>T		ts1	tassel seed1
								Zm00001eb081610	47039613	C	T	MODIFIER	YES	upstream_gene_variant	c.-4849G>A		ts1	tassel seed1
								Zm00001eb081610	47039708	C	T	MODIFIER	YES	upstream_gene_variant	c.-4944G>A		ts1	tassel seed1
S639	5807K	5807K ts*-PI267209	Chr3	ts4	146600000	149400000	2800000	Zm00001eb139800-Zm00001eb139810	146624466	C	T	MODIFIER	NO	intergenic_region	n.146624466C>T
								Zm00001eb139800-Zm00001eb139810	146625041	C	T	MODIFIER	NO	intergenic_region	n.146625041C>T
S004	5806L	5806L si*-0503	Chr7	VRL1	169300000	172000000	2700000	No candidate
S687	ts*1967	[B73 / ts*1967] @	Chr4		10600000	25000000	14400000	No candidate
S676	4012R	4012R Ts*-N1374	Chr1	Ts6	298100000	300300000	2200000	Zm00001eb062460	299910154	C	T	MODIFIER	NO	upstream_gene_variant	c.-2713C>T	ts6	tasselseed6
								Zm00001eb062460	299919753	G	A	MODIFIER	NO	downstream_gene_variant	c.*3387G>A	ts6	tasselseed6
								Zm00001eb062460	299919785	G	A	MODIFIER	NO	downstream_gene_variant	c.*3419G>A	ts6	tasselseed6
								Zm00001eb062460	299920166	C	T	MODIFIER	NO	downstream_gene_variant	c.*3800C>T	ts6	tasselseed6
								Zm00001eb062460	299921173	G	A	MODIFIER	NO	downstream_gene_variant	c.*4807G>A	ts6	tasselseed6
