## Supplemental Table 2 for "BSA101: Unlocking Historical Mutant Collections with BSA-Seq"

### Sheet: S2_Table
SeqID	COOPID	Library type	Raw reads	QC-passed reads	Mean coverage	Mean alignment %
mb7	mb7 ts*-07IL	paired	426052049	423009478	57	98.5
S1A6609B	6609B	paired	388696409	369288496	46.7	97.4
S1B6609B	6609B	paired	295282115	274722756	34.7	97.2
S2A6609A	6609A	paired	167511909	166181968	22.4	98.5
S2B6609A	6609A	paired	203250550	201502058	27	98.2
S3A6508Q	6508Q	paired	182511977	170516334	21.7	97.6
S3B6508Q	6508Q	paired	115924423	112218717	14.4	97.7
S6A6508N	6508N	paired	204945382	203056142	27.4	98.8
S6B6508N	6508N	paired	227116101	225204440	30.4	98.9
S7A6508K	6508K	paired	188541758	181132494	22.9	98.1
S7B6508K	6508K	paired	195681367	194184123	26.3	98.9
S7C6508K	6508K	paired	170955340	165422145	21.4	97.9
S8A6508F	6508F	paired	155982923	152444214	19.5	97.8
S8B6508F	6508F	paired	199474875	194781414	24.6	97.6
S9A5807N	5807N	paired	204398909	192196571	25.7	98
S9B5807N	5807N	paired	171722359	167172030	22.4	98.2
S004A	5806L	paired	284759090	283212766	38.4	98.9
S004B	5806L	paired	227958356	226583072	30.8	99
S674A	6609I	paired	161298978	159855168	21.5	98.8
S674B	6609I	paired	164931301	164043224	22.3	98.9
S676A	4012R	paired	303138289	300957413	40.4	98.9
S676B	4012R	paired	185700462	184733075	25.1	99
S687A	ts*1967	paired	379949771	377417861	50.3	98.8
S687B	ts*1967	paired	299751152	297844909	40.2	98.9
S691A	ts*-03IL	paired	403187707	400284692	52	97.9
S691B	ts*-03IL	paired	232859027	231426692	30.7	97.9
S599A	6609K	paired	212537249	210860664	27	98.3
S599B	6609K	paired	192897379	191433740	25.6	98.7
S600A	6711D	paired	82177651	81370886	10.9	98.4
S600B	6711D	paired	128602411	127230420	16.8	98.2
S605A	6508H	paired	47731657	47304686	6.2	98.5
S605B	6508H	paired	117315627	116333172	15.6	98.7
S617A	6508G	paired	391799478	388499846	50.1	97.8
S617B	6508G	paired	287273661	285367117	37.4	98
S623A	6508E	paired	104574860	103272638	13.4	98
S623B	6508E	paired	122220389	121070221	16	98.3
S626A	6508D	paired	192230109	190770722	25.2	98.3
S626B	6508D	paired	212819656	210759655	27.3	98
S627A	6508C	paired	157885598	155367537	20.8	98.9
S627B	6508C	paired	264462591	261378464	34.7	98.9
S630A	6508B	paired	168098453	166529451	22.3	98.9
S630B	6508B	paired	171957389	170491507	23	98.9
S639A	5807K	paired	234851157	232458940	31.1	98.7
S639B	5807K	paired	266061556	262872816	35.1	98.6
S648A	6508P	paired	135994793	133793003	18	98.7
S648B	6508P	paired	118440718	116755152	15.8	98.8
S689A	ts*1967	paired	161562726	160025822	21.2	98.6
S689B	ts*1967	paired	52081516	51583608	6.9	98.6
S609A	6508M	paired	366849998	362832620	24.4	99
S609B	6508M	paired	265450112	263014398	17.6	98.8
