## Supplemental Table 1 for "BSA101: Unlocking Historical Mutant Collections with BSA-Seq"

### Sheet: S1_Table
SeqID	Co-OP ID	Stock pedigree	Developer	Mutagen	Mapping pedigree	BSA-Seq mapping design
MB6	4012U	4012U ts*-N2490	Unknown	Unknown	[B73 / 4012U ts*-N2490] @	Mutant-only
S8B6508F	6508F	6508F ts*-04HI-A632xOh43GN-233	Maize Inflorescence Architecture Project	EMS	[6508F ts*-04HI-A632xOh43 GN-233/B73] @	Wild-type versus mutant
S648/S4B6508P	6508P	6508P ts*-03IL-A619TR-1129	Maize Inflorescence Architecture Project	EMS	[6508P ts* -03IL-A619TR-1129/B73] @	Wild-type versus mutant
S1B6609B	6609B	6609B ts*-06HI-B73GN-108	Maize Inflorescence Architecture Project	EMS	[6609B ts*-06H-B73GN-108/W22] @	Wild-type versus mutant
S627	6508C	6508C ts*-03HI-B73xMo17GN-1011	Maize Inflorescence Architecture Project	EMS	[6508C ±ts*-03HI-B73xMo17 GN-1011] @	Wild-type versus mutant
MB7		ts*-07IL	Unknown	Unknown	[W22 / ts*-07IL] @	Mutant-Only
S674	6609I	6609I ts*-07M0	Maize Inflorescence Architecture Project	EMS	[6609I ±ts*-07M0/+; B73/M14/Mo17/B73xMo17-GN-275] @	Wild-type versus mutant
S7C6508K		6508K ts*-07IL-Mo17GN-91	Maize Inflorescence Architecture Project	EMS	[6508K ±ts*-07IL-Mo17 GN-91] @	Multi-mutant
S676	4012R	4012R Ts*-N1374	Gerald Neuffer	Unknown	[4012R ±Ts*-N1374/+; B73/Ht1/A632Ht] @	Wild-type versus mutant
S004	5806L	5806L si*-0503	Unknown	Unknown	[[5806L si*-0503] / [gt1; B73]] @	Wild-type versus mutant
S687	ts*1967	[B73 / ts*1967] @	Unknown	Unknown	[B73 / ts*1967] @	Wild-type versus mutant
S689	ts*1967	[W22/ ts*1967] @	Unknown	Unknown	[W22/ ts*1967] @	Wild-type versus mutant
S639	5807K	5807K ts*-PI267209	Unknown	Unknown	[5807K ±ts*-PI267209] / [5807K ±ts*-PI267209]	Wild-type versus mutant
S7B6508K	6508K	6508K ts*-07IL-Mo17GN-91	Maize Inflorescence Architecture Project	EMS	[6508K ±ts*-07IL-Mo17 GN-91] @	Multi-mutant
S2B6609A	6609A	6609A ts*-04HI-A632xOh43GN-36	Maize Inflorescence Architecture Project	EMS	[6609A ts*-04HI-A632xOh43 GN-36/B73] @	Wild-type versus mutant
S3B6508Q	6508Q	6508Q ts*-03IL-A619TR-363	Maize Inflorescence Architecture Project	EMS	[6508Q ts*-03IL-A619TR-363/B73] @	Wild-type versus mutant
S6B6508N	6508N	6508N ts*-07IL-Mo17GN-244	Maize Inflorescence Architecture Project	EMS	[B73/6508N ts*-07IL-Mo17 GN244] @	Wild-type versus mutant
S9B5807N	5807N	5807N ts*-03HI-B73GN-381	Maize Inflorescence Architecture Project	EMS	[5807N ts*-03HI-B73GN-381/B73] @	Wild-type versus mutant
S599	6609K	6609K ts*-04HI-Oh43xA632GN-145	Maize Inflorescence Architecture Project	EMS	[[6609K ts*-O4HI-Oh43xA632 GN-145] / [B73]] @	Wild-type versus mutant
S600	6711D	6711D ts*-03HI-B73xMo17GN-654	Maize Inflorescence Architecture Project	EMS	[[6711D ts*-03HI-B73xMo17 GN-654] / [W22]] @	Wild-type versus mutant
S605	6508H	6508H ts*-04HI-Oh43xA632GN-171	Maize Inflorescence Architecture Project	EMS	[[6508H ts*04HI-Oh43xA632 GN-171] / [B73]] @	Wild-type versus mutant
S609	6508M	6508M ts*-07IL-Mo17GN-212	Maize Inflorescence Architecture Project	EMS	[6508M ±ts*-07IL-Mo17 GN-212] @	Wild-type versus mutant
S626	6508D	6508D ts*-03HI-B73xMo17GN-1114	Maize Inflorescence Architecture Project	EMS	[6508D ±ts*-03HI-B73xMo17 GN-1114] @	Wild-type versus mutant
S630	6508B	6508B ts*-03HI-B73xMo17GN-925	Maize Inflorescence Architecture Project	EMS	[6508B ±ts*- 03HI-B73xMo17 GN-925] @	Wild-type versus mutant
S623	6508E	6508E ts*-04HI-A632GN-182	Maize Inflorescence Architecture Project	EMS	[6508E ±ts*04HI/+; W64A/Oh43/A632-GN182] @	Wild-type versus mutant
S617	6508G	6508G ts*-04MO-A619xB73GN-155	Maize Inflorescence Architecture Project	EMS	[6508G ±ts*-04MO-A619xB73 GN-155] @	Wild-type versus mutant
S691	ts*-03IL	[W22 / ts*-03IL] @	Unknown	Unknown	[W22 / ts*-03IL] @	Wild-type versus mutant
