## Supplemental Table 3 for "BSA101: Unlocking Historical Mutant Collections with BSA-Seq"

### Sheet: S3_Table
Genome	SeqID	Coop_ID	Coverage	Total_Reads	Mapped_Reads	Paired_Reads	Alignment_%
B73	S1A6609B	6609B	46.3	745812804	723943757	692066182	97.1
Mo17	S1A6609B	6609B	46.6	748257507	732869074	695498240	97.9
Oh43	S1A6609B	6609B	46.4	747671873	725655067	688962442	97.1
P39	S1A6609B	6609B	47.3	748842921	729264419	689889244	97.4
B73	S1B6609B	6609B	34.5	554722487	537339642	509104038	96.9
Mo17	S1B6609B	6609B	34.7	556846926	544315020	509912284	97.8
Oh43	S1B6609B	6609B	34.5	556365360	538824284	505382608	96.9
P39	S1B6609B	6609B	35.2	557298382	541657595	505451902	97.2
W22	mb7	mb7 ts*-07IL	57.9	852511875	845612633	809053330	99.2
B73	mb7	mb7 ts*-07IL	56	853084520	834661619	794110460	97.8
B73	S2A6609A	6609A	22.3	334248951	328539368	314448718	98.3
B73	S2B6609A	6609A	26.8	405517576	396921887	377676356	97.9
Oh43	S2A6609A	6609A	22.2	336068274	330056303	305520386	98.2
Oh43	S2B6609A	6609A	26.8	407287169	398657150	369503974	97.9
P39	S2A6609A	6609A	22.6	336837135	331738412	303050664	98.5
P39	S2B6609A	6609A	27.3	408243903	401146731	367121052	98.3
Mo17	S2A6609A	6609A	22.3	335688338	332015300	310209072	98.9
Mo17	S2B6609A	6609A	27	406860952	401965730	376112698	98.8
B73	S3A6508Q	6508Q	21.6	343452887	334184499	319829260	97.3
B73	S3B6508Q	6508Q	14.3	226206017	220138940	210239268	97.3
Oh43	S3A6508Q	6508Q	21.6	344370134	335079929	317954994	97.3
Oh43	S3B6508Q	6508Q	14.3	226591296	220707042	209727520	97.4
P39	S3A6508Q	6508Q	21.9	345473874	337048853	316697280	97.6
P39	S3B6508Q	6508Q	14.6	227428985	222158796	208900910	97.7
Mo17	S3A6508Q	6508Q	21.6	345229067	338608097	319247112	98.1
Mo17	S3B6508Q	6508Q	14.4	227281862	223255434	210595780	98.2
B73	S7A6508K	6508K	22.8	364140389	357365233	347518688	98.1
B73	S7B6508K	6508K	26.2	389940514	385660229	374769528	98.9
B73	S7C6508K	6508K	21.4	332563871	325349070	312631240	97.8
Mo17	S7A6508K	6508K	22.8	365902698	360031546	346566722	98.4
Mo17	S7B6508K	6508K	26.1	392016015	388430628	367278678	99.1
Mo17	S7C6508K	6508K	21.3	334325496	327930390	310566816	98.1
P39	S7A6508K	6508K	23.1	367037214	359483808	343559958	97.9
P39	S7B6508K	6508K	26.5	393821981	389058112	358633124	98.8
P39	S7C6508K	6508K	21.6	335492381	327752571	307136718	97.7
B73	S8A6508F	6508F	19.4	307057859	299858878	288092672	97.7
B73	S8B6508F	6508F	24.5	392340588	382255133	368828076	97.4
Oh43	S8A6508F	6508F	19.3	307962300	300559667	286547562	97.6
Oh43	S8B6508F	6508F	24.5	393278913	383058342	367306438	97.4
P39	S8A6508F	6508F	19.7	308912522	301999113	285744670	97.8
P39	S8B6508F	6508F	24.9	394573089	384972032	366219140	97.6
Mo17	S8A6508F	6508F	19.4	308709613	303154275	287625818	98.2
Mo17	S8B6508F	6508F	24.5	394305228	386620693	368803468	98.1
B73	S9A5807N	5807N	25.5	387252315	377944580	363094290	97.6
B73	S9B5807N	5807N	22.2	336680712	329053867	316823908	97.7
Mo17	S9A5807N	5807N	25.6	388955263	383539008	362975800	98.6
Mo17	S9B5807N	5807N	22.4	338347537	334267719	316271952	98.8
Oh43	S9A5807N	5807N	25.5	388045403	379037675	361210770	97.7
Oh43	S9B5807N	5807N	22.2	337611195	330201300	314386904	97.8
P39	S9A5807N	5807N	26	388945471	381505108	360471258	98.1
P39	S9B5807N	5807N	22.7	338297039	332396850	314106118	98.3
B73	S004A	5806L	38.2	570307670	563670087	537385576	98.8
B73	S004B	5806L	30.6	455988496	451414513	432355594	99
W22	S004A	5806L	38.9	573642033	568302019	523067324	99.1
W22	S004B	5806L	31.2	458959725	455114006	419403158	99.2
Mo17	S004A	5806L	38.1	573476458	567451500	523335264	99
Mo17	S004B	5806L	30.5	458792177	454474366	419760792	99.1
P39	S004A	5806L	38.8	574012948	567130732	519861038	98.8
P39	S004B	5806L	31.1	459293463	454342897	416732186	98.9
Oh43	S004A	5806L	38.1	573009876	565612369	524024994	98.7
Oh43	S004B	5806L	30.5	458430097	453119348	420290440	98.8
B73	S674A	6609I	21.3	322531255	317508809	301584586	98.4
B73	S674B	6609I	22	331188177	326580539	306558686	98.6
W22	S674A	6609I	21.8	323468496	320700987	300997358	99.1
W22	S674B	6609I	22.6	332185485	329871250	304752242	99.3
Mo17	S674A	6609I	21.4	321913935	319124997	306251022	99.1
Mo17	S674B	6609I	22.2	330480485	328120202	312163494	99.3
P39	S674A	6609I	21.7	323589668	319387603	298747698	98.7
P39	S674B	6609I	22.5	332419625	328634754	302055492	98.9
Oh43	S674A	6609I	21.3	323228509	318285529	299137384	98.5
Oh43	S674B	6609I	22	332000438	327446291	302931986	98.6
B73	S676A	4012R	40.2	606196203	598742558	578146584	98.8
B73	S676B	4012R	24.9	372268529	368116384	350136022	98.9
W22	S676A	4012R	41	609295427	604002067	571701146	99.1
W22	S676B	4012R	25.5	374256815	371519695	342524738	99.3
Mo17	S676A	4012R	40.1	608778689	602767337	572391004	99
Mo17	S676B	4012R	24.9	373976580	370745634	343543430	99.1
P39	S676A	4012R	40.8	609337899	602203300	569460852	98.8
P39	S676B	4012R	25.3	374416515	370483523	340710902	99
Oh43	S676A	4012R	40.1	608623873	600512581	570428670	98.7
Oh43	S676B	4012R	24.9	373936259	369387563	342212718	98.8
B73	S687A	ts*1967	50	758017969	748857495	731794418	98.8
B73	S687B	ts*1967	40	597920817	590306294	577013890	98.7
W22	S687A	ts*1967	51	763702042	756642025	719799092	99.1
W22	S687B	ts*1967	40.8	602799892	598140033	566285482	99.2
Mo17	S687A	ts*1967	49.8	762757986	754896763	721420284	99
Mo17	S687B	ts*1967	39.9	602027157	596523476	567451728	99.1
P39	S687A	ts*1967	50.7	763950992	754178802	716207780	98.7
P39	S687B	ts*1967	40.5	603203150	595764799	561646446	98.8
Oh43	S687A	ts*1967	49.8	763066003	752065293	717104596	98.6
Oh43	S687B	ts*1967	39.8	602342791	593506700	562662496	98.5
B73	S691A	ts*-03IL	51.1788	807722511	785718070	756843958	97.28
B73	S691B	ts*-03IL	30.1481	467465653	453096801	428020618	96.93
W22	S691A	ts*-03IL	53.2205	806059958	796505982	773680948	98.81
W22	S691B	ts*-03IL	31.5437	466326043	462187466	443509104	99.11
Mo17	S691A	ts*-03IL	51.6925	808085620	794771584	765452630	98.35
Mo17	S691B	ts*-03IL	30.609	467669887	460898207	436132614	98.55
P39	S691A	ts*-03IL	52.3726	809631758	791554224	757001762	97.77
P39	S691B	ts*-03IL	30.9566	468498343	457969782	429219102	97.75
Oh43	S691A	ts*-03IL	51.4706	806861981	786683557	760350192	97.5
Oh43	S691B	ts*-03IL	30.3678	466586171	453739932	432142582	97.25
B73	S391A	ts*-03IL	42.3754	679776894	662503087	646010074	97.46
B73	S391B	ts*-03IL	27.6469	423528001	414264704	391005118	97.81
B73	S599A	6609K	26.8088	423771691	416215826	406677970	98.22
B73	S599B	6609K	25.428	385065898	379302425	368835184	98.5
Mo17	S599A	6609K	26.7639	425952705	419663771	403652770	98.52
Mo17	S599B	6609K	25.418	387200202	383214874	365599890	98.97
W22	S599A	6609K	27.4056	426187472	420717871	404173630	98.72
W22	S599B	6609K	26.0339	387329623	384090865	366257802	99.16
P39	S599A	6609K	27.2101	426368871	418726821	401298190	98.21
P39	S599B	6609K	25.8493	387477489	382257073	363525380	98.65
Oh43	S599A	6609K	26.7335	425602378	417261636	402062658	98.04
Oh43	S599B	6609K	25.3853	386704725	380614715	364420630	98.43
B73	S600A	6711D	10.7465	164188709	160475665	152277708	97.74
B73	S600B	6711D	16.5431	256746291	250014689	237205014	97.38
Mo17	S600A	6711D	10.8526	164351865	162579887	154082610	98.92
Mo17	S600B	6711D	16.7555	256688793	253471376	241560550	98.75
W22	S600A	6711D	11.1747	163840689	162865801	156733190	99.4
W22	S600B	6711D	17.2377	256229647	254275298	244536424	99.24
P39	S600A	6711D	10.9969	164752580	161992664	151457682	98.32
P39	S600B	6711D	16.9413	257553997	252452673	236598870	98.02
Oh43	S600A	6711D	10.7715	164483971	160967732	151504422	97.86
Oh43	S600B	6711D	16.5905	257103339	250752346	236554498	97.53
B73	S605A	6508H	6.16017	95069824	93415704	90751138	98.26
B73	S605B	6508H	15.4554	234067800	230462945	222538606	98.46
Mo17	S605A	6508H	6.15133	95623712	94344708	89566848	98.66
Mo17	S605B	6508H	15.4453	235397185	232863089	219735400	98.92
W22	S605A	6508H	6.30421	95638296	94593283	89824970	98.91
W22	S605B	6508H	15.8279	235405633	233403427	220287012	99.15
P39	S605A	6508H	6.25833	95687248	94124626	89042024	98.37
P39	S605B	6508H	15.7191	235519349	232322340	218569234	98.64
Oh43	S605A	6508H	6.14844	95470844	93712895	89456350	98.16
Oh43	S605B	6508H	15.4423	234973553	231273719	219679784	98.43
B73	S609A	6508M	24.2886	365072288	361053297	350004546	98.9
B73	S609B	6508M	17.4678	264608122	261268344	253086080	98.74
Mo17	S609A	6508M	24.3218	365434872	362473871	350021020	99.19
Mo17	S609B	6508M	17.5284	264589237	262343885	254289534	99.15
W22	S609A	6508M	24.7558	367279840	364012683	344253024	99.11
W22	S609B	6508M	17.8264	266094198	263565865	249534994	99.05
P39	S609A	6508M	24.6443	367526840	363380897	342693694	98.87
P39	S609B	6508M	17.7336	266252655	262888867	248118826	98.74
Oh43	S609A	6508M	24.2192	366922719	362360902	344017874	98.76
Oh43	S609B	6508M	17.417	265903189	262141722	248726280	98.59
B73	S617A	6508G	49.4582	783271389	760896460	723700510	97.14
B73	S617B	6508G	36.809	575265426	559403234	534563108	97.24
Mo17	S617A	6508G	49.8225	785458324	771272433	725866382	98.19
Mo17	S617B	6508G	37.1828	577007352	568817746	538567738	98.58
W22	S617A	6508G	51.1309	785502461	774560756	730276682	98.61
W22	S617B	6508G	38.1744	577051834	571345141	542079754	99.01
P39	S617A	6508G	50.5733	785981281	767498477	718911388	97.65
P39	S617B	6508G	37.6933	577402006	565363227	532780412	97.92
Oh43	S617A	6508G	49.6585	783458381	762426528	724399008	97.32
Oh43	S617B	6508G	36.9693	575464676	560803937	535188364	97.45
B73	S623A	6508E	13.2138	208505170	202948375	192733274	97.33
B73	S623B	6508E	15.7869	244560159	238651566	225119028	97.58
Mo17	S623A	6508E	13.3513	208674024	205571926	195086760	98.51
Mo17	S623B	6508E	15.9481	244799732	241787418	227687480	98.77
W22	S623A	6508E	13.6841	208835521	206405294	195583278	98.84
W22	S623B	6508E	16.3426	245022992	242762129	228245404	99.08
P39	S623A	6508E	13.5301	208945447	204502732	192652144	97.87
P39	S623B	6508E	16.1649	245111351	240548430	224702894	98.14
Oh43	S623A	6508E	13.2981	208168952	203130094	194248954	97.58
Oh43	S623B	6508E	15.876	244265412	238882831	226636748	97.8
B73	S626A	6508D	24.8042	385567527	376669970	355911296	97.69
B73	S626B	6508D	26.8735	425628455	414406992	391412996	97.36
Mo17	S626A	6508D	25.0496	385492124	380713685	360905608	98.76
Mo17	S626B	6508D	27.1667	425314062	418856220	397895362	98.48
W22	S626A	6508D	25.6463	386084214	382283337	360686722	99.02
W22	S626B	6508D	27.8066	426136804	420825879	397197360	98.75
P39	S626A	6508D	25.3958	386302876	379386741	355685080	98.21
P39	S626B	6508D	27.5281	426260354	417292103	391767132	97.9
Oh43	S626A	6508D	25.0323	383907282	376314544	362754498	98.02
Oh43	S626B	6508D	27.1346	423776012	414157148	399367246	97.73
B73	S627A	6508C	20.6378	313393520	309807699	295276246	98.86
B73	S627B	6508C	34.4056	527172848	521305488	503520724	98.89
Mo17	S627A	6508C	20.6755	313167704	310190213	296841172	99.05
Mo17	S627B	6508C	34.4979	526450412	521752531	506610116	99.11
W22	S627A	6508C	21.0539	314472621	311117770	291534534	98.93
W22	S627B	6508C	35.0983	528926769	523358250	499374662	98.95
P39	S627A	6508C	20.9799	314653607	310897999	290676696	98.81
P39	S627B	6508C	34.975	529191619	522966889	498340364	98.82
Oh43	S627A	6508C	20.6824	313585260	310032153	294760170	98.87
Oh43	S627B	6508C	34.4618	527723952	521806401	502240052	98.88
B73	S630A	6508B	22.1753	335460739	331469535	321055780	98.81
B73	S630B	6508B	22.7779	343445874	339294329	328273054	98.79
Mo17	S630A	6508B	22.1702	336331439	333165043	319725126	99.06
Mo17	S630B	6508B	22.7982	344237476	341233870	327416354	99.13
W22	S630A	6508B	22.6571	336911147	333959927	318423904	99.12
W22	S630B	6508B	23.289	344986322	342174556	325665300	99.18
P39	S630A	6508B	22.5394	337243018	333355311	316590512	98.85
P39	S630B	6508B	23.1556	345320715	341364500	323405880	98.85
Oh43	S630A	6508B	22.1483	336687111	332387660	317573092	98.72
Oh43	S630B	6508B	22.7487	344743875	340283385	324423936	98.71
b73	S639A	5807K	30.8239	468531561	460823505	444434472	98.35
b73	S639B	5807K	34.6732	530177548	520392132	500443234	98.15
mo17	S639A	5807K	30.8761	470427944	465322640	442440650	98.91
mo17	S639B	5807K	34.8032	531934841	525909636	500149964	98.87
w22	S639A	5807K	31.6405	470466645	466383654	443595182	99.13
w22	S639B	5807K	35.6683	532071366	527340335	501700074	99.11
p39	S639A	5807K	31.4108	470645939	464058416	440181188	98.6
p39	S639B	5807K	35.3858	532139044	524104650	497267450	98.49
oh43	S639A	5807K	30.8357	469735315	461994170	441274594	98.35
oh43	S639B	5807K	34.7376	530917246	521421175	498852060	98.21
b73	S648A	6508P	17.8384	269098578	264738182	256304820	98.38
b73	S648B	6508P	15.6259	234860553	231456115	224521204	98.55
mo17	S648A	6508P	17.8432	270651528	267782469	253143218	98.94
mo17	S648B	6508P	15.6149	236266354	233942901	221677986	99.02
w22	S648A	6508P	18.284	270714011	268455662	253902652	99.17
w22	S648B	6508P	15.9984	236282591	234419518	222236208	99.21
p39	S648A	6508P	18.1361	270948285	267073798	250932406	98.57
p39	S648B	6508P	15.8778	236520492	233423147	219943486	98.69
oh43	S648A	6508P	17.8585	269680147	265389242	254533176	98.41
oh43	S648B	6508P	15.6406	235394617	232018537	222980744	98.57
b73	S689A	ts*1967	20.9005	323021835	316872823	303849602	98.1
b73	S689B	ts*1967	6.79947	104107481	102104117	97027816	98.08
mo17	S689A	ts*1967	21.0256	323264170	319488841	305957500	98.83
mo17	S689B	ts*1967	6.84206	104227873	103068077	97621552	98.89
w22	S689A	ts*1967	21.6521	322107755	319718395	310519484	99.26
w22	S689B	ts*1967	7.0409	103913894	103188178	99128064	99.3
p39	S689A	ts*1967	21.3602	323741203	318734039	303265512	98.45
p39	S689B	ts*1967	6.94894	104386847	102794180	96587908	98.47
oh43	S689A	ts*1967	20.954	323313949	317406693	303341036	98.17
oh43	S689B	ts*1967	6.8129	104265397	102329069	96585536	98.14
B73	S6A6508N	6508N	27.3	407882439	402268962	389251750	98.6
B73	S6B6508N	6508N	30.3	452816794	447224924	430973966	98.8
Mo17	S6A6508N	6508N	27.3	409746658	405778084	383156400	99
Mo17	S6B6508N	6508N	30.3	454207655	449939528	426407592	99.1
P39	S6A6508N	6508N	27.7	411546052	406058822	374026812	98.7
P39	S6B6508N	6508N	30.7	456757437	450908864	413810704	98.7
b73	S609A	6508M	24.2886	365072288	361053297	350004546	98.9
cml322	S609A	6508M	23.6838	367395163	362122019	341734150	98.56
mo17	S609A	6508M	24.3218	365434872	362473871	350021020	99.19
w22	S609A	6508M	24.7558	367279840	364012683	344253024	99.11
p39	S609A	6508M	24.6443	367526840	363380897	342693694	98.87
oh43	S609A	6508M	24.2192	366922719	362360902	344017874	98.76
a619	S609A	6508M	25.0213	366996405	364251323	346245662	99.25
b73	S609B	6508M	17.4678	264608122	261268344	253086080	98.74
cml322	S609B	6508M	17.0387	266160215	261922152	247344046	98.41
mo17	S609B	6508M	17.5284	264589237	262343885	254289534	99.15
w22	S609B	6508M	17.8264	266094198	263565865	249534994	99.05
p39	S609B	6508M	17.7336	266252655	262888867	248118826	98.74
oh43	S609B	6508M	17.417	265903189	262141722	248726280	98.59
a619	S609B	6508M	18.0035	265956753	263672529	250538202	99.14
